# Common mycelial network modulates neighbour-primed plant defences against foliar pathogens by co-opting distinct inter-plant metabolic and biotic stress responses

**DOI:** 10.1101/2024.12.03.626652

**Authors:** Zigmunds Orlovskis, Ilva Nakurte, Ēriks Voroņins, Annija Kotova, Daniels Pugačevskis, Dawood Shah, Annija Andersone, Kārlis Trevors Blūms, Ivars Silamiķelis, Soon-Jae Lee

## Abstract

Arbuscular mycorrhizal fungi (AMF) are ubiquitous root symbionts that form common mycelial networks (CMN), linking multiple plants underground. CMN are hypothesized to play a role for information exchange between plants for neighbour-primed defences. However, the key transcriptomic and metabolome responses in receiver plant associated with inter-plant CMN connections remain yet to be elucidated. Additionally, the confounding effects of hyphal damage from CMN disconnection have not been clearly resolved. To uncover the contribution of CMN integrity to neighbour-primed plant defences, we used model AMF *Rhizophagus irregularis* to inter-connect two *Medicago truncatula* plants and explored the effect of sender wounding and *flg22* elicitation on receiver plants’ leaf responses and pathogen tolerance. For the first time, we demonstrate that changes in receiver’s biotic stress and defence signalling pathways rely on CMN-mediated inter-plant signals, not on mycelial network damage. This response was associated with distinct leaf isoprenoid production, including volatile monoterpenes and triterpene saponins. Furthermore, CMN-mediated signals from stressed senders enhanced receiver resistance to *Fusarium sporotrichoides* whilst simultaneously increasing susceptibility to *Botrytis cinerea*. Our findings highlight the critical role of CMN in inter-plant signalling for pathogen-specific susceptibility and resistance which can be a key for understanding plant community-level defence in nature and agroecosystems.
