## Supplemental Table 5 for "Common mycelial network modulates neighbour-primed plant defences against foliar pathogens by co-opting distinct inter-plant metabolic and biotic stress responses"

### Sheet: Legend
Supplemental Table 5. Comparison of transcription factors, auxin transporters, P45 and UGT enzyme fold change in receiver from ''connected'' and ''cut'' treatments.
Tab A: log2(FC) of upregulated and downregulated DEGs for auxin transporters, auxin response factors, GRAS, MYB transcription factors as well as ethylene response factors in CMN connected receivers
Tab B: log2(FC) of DEGs corresponding to sender signal regulated UDP-glucosiltransferases and cytochrome P450s in ''connected'' and ''cut'' treatments
Tab C: log2(FC) of nonDEG (p-adj.>0.05) cytochrome P450 and UGT transcripts in the ''connected'' and ''cut'' treatments

### Sheet: Tab A
Gene ID	log2(fold change) WF connnected CMN vs H2O connected CMN	Gene sequence similarity (BLAST based on MtrunR108_HiC_functional annotation file)	Gene description (based on MtrunR108_HiC_reference)
MtrunR108HiC_017146	1.23009	transcription factor MYB1	Putative transcription factor MYB-HB-like family
MtrunR108HiC_017253	1.54601	Myb-related protein Myb4	Putative transcription factor MYB-HB-like family
MtrunR108HiC_033463	1.22135	transcription factor MYB4	#N/A
MtrunR108HiC_009230	1.19652	transcription factor MYB41	Putative transcription factor MYB-HB-like family
MtrunR108HiC_026688	1.27598	Myb/SANT-like DNA-binding domain protein	#N/A
MtrunR108HiC_023783	1.94257	myb DNA-binding domain protein	Putative transcription factor MYB-HB-like family
MtrunR108HiC_036671	1.13466	MYB-like DNA-binding domain protein	#N/A
MtrunR108HiC_015744	0.5817	myb-like protein X	putative protein
MtrunR108HiC_000522	1.7994	myb protein I isoform X1	putative protein
MtrunR108HiC_015592	1.07419	myb-related protein 308-like	Putative transcription factor MYB-HB-like family
MtrunR108HiC_018692	2.96365	Myb/SANT-like DNA-binding domain protein	putative protein
MtrunR108HiC_018577	1.41763	Transcription factor MYB39	Putative transcription factor MYB-HB-like family
MtrunR108HiC_024968	1.54397	myb DNA-binding domain protein	Putative transcription factor MYB-HB-like family
MtrunR108HiC_034705	0.531457	myb-like DNA-binding domain protein	#N/A
MtrunR108HiC_022433	1.83622	Myb/SANT-like domain-containing protein	Putative Myb/SANT-like domain-containing protein
MtrunR108HiC_024539	1.74233	L10-interacting MYB domain-containing protein	Putative Myb/SANT-like domain-containing protein
MtrunR108HiC_015520	1.3575	myb-like DNA-binding domain protein	Putative transcription factor MYB-HB-like family
MtrunR108HiC_037497	1.39652	transcription factor MYB86	#N/A
MtrunR108HiC_031953	-2.18884	transcription factor MYBC1	#N/A
MtrunR108HiC_023009	-1.57637	myb-like protein X	putative protein
MtrunR108HiC_014648	-2.66389	Transcription factor MYB44	Putative transcription factor MYB-HB-like family
MtrunR108HiC_010667	-1.01496	L10-interacting MYB domain-containing protein-like	putative protein
MtrunR108HiC_012642	-0.892873	putative transcription factor MYB-HB-like family	Putative transcription factor MYB-HB-like family
MtrunR108HiC_027760	-0.835693	Myb/SANT-like DNA-binding domain protein	#N/A
MtrunR108HiC_023036	-0.72503	myb family transcription factor PHL8-like isoform X1	Putative transcription factor MYB-HB-like family
MtrunR108HiC_028977	-0.654153	transcription factor MYB16	#N/A
MtrunR108HiC_017260	-2.31789	Myb-related protein Myb4	Putative transcription factor MYB-HB-like family
MtrunR108HiC_037057	-3.14396	transcription factor MYB44	#N/A
MtrunR108HiC_025986	-0.958599	transcription factor MYB30	Putative transcription factor MYB-HB-like family
MtrunR108HiC_017262	-2.37084	Myb-related protein Myb4	Putative transcription factor MYB-HB-like family
MtrunR108HiC_037861	-0.929858	myb family transcription factor EFM	#N/A
MtrunR108HiC_014421	-1.00919	myb-related protein 308	Putative transcription factor MYB-HB-like family
MtrunR108HiC_008177	-0.628395	myb family transcription factor APL isoform X3	Putative transcription factor MYB-HB-like family
MtrunR108HiC_006401	-2.76829	MYB-like transcription factor ETC1	Putative transcription factor MYB-HB-like family
MtrunR108HiC_020304	-0.585343	transcription factor MAMYB	Putative transcription factor MYB-HB-like family
MtrunR108HiC_009601	-1.9232	transcription factor MYB48	Putative transcription factor MYB-HB-like family
MtrunR108HiC_026629	-0.754594	myb-related protein 2 isoform X1	#N/A
MtrunR108HiC_010761	1.04803	scarecrow-like protein 3	Putative transcription factor GRAS family
MtrunR108HiC_018396	2.05762	scarecrow-like protein 8	Putative transcription factor GRAS
MtrunR108HiC_009645	-0.885481	scarecrow-like protein 14	Putative transcription factor GRAS family
MtrunR108HiC_009643	-1.56314	scarecrow-like protein 14	Putative transcription factor GRAS family
MtrunR108HiC_018551	-2.20489	scarecrow-like protein 4	Putative transcription factor GRAS family
MtrunR108HiC_009650	-0.82746	scarecrow-like protein 11	Putative transcription factor GRAS family
MtrunR108HiC_009647	-1.80487	scarecrow-like protein 14	Putative transcription factor GRAS family
MtrunR108HiC_015865	2.36346	ethylene-responsive transcription factor ERF084	Putative transcription factor AP2-EREBP family
MtrunR108HiC_003265	1.98718	ethylene-responsive transcription factor ERF098	Putative transcription factor AP2-EREBP family
MtrunR108HiC_015822	0.882553	AP2-like ethylene-responsive transcription factor At1g16060	Putative transcription factor AP2-EREBP family
MtrunR108HiC_018032	1.40988	AP2-like ethylene-responsive transcription factor PLT2	Putative transcription factor AP2-EREBP family
MtrunR108HiC_003264	1.79457	Ethylene-responsive transcription factor ERF098	Putative transcription factor AP2-EREBP family
MtrunR108HiC_034756	1.38265	ethylene-responsive transcription factor ERF023-like	#N/A
MtrunR108HiC_032669	1.13604	ethylene-insensitive protein 2-like	#N/A
MtrunR108HiC_003260	1.3412	ethylene-responsive transcription factor ERF098-like	Putative transcription factor AP2-EREBP family
MtrunR108HiC_038705	1.58651	AP2-like ethylene-responsive transcription factor At1g16060	#N/A
MtrunR108HiC_021342	1.79417	ethylene-responsive transcription factor ERF021	Putative transcription factor AP2-EREBP family
MtrunR108HiC_034651	-1.60248	ethylene-responsive transcription factor ERF118	#N/A
MtrunR108HiC_030405	-1.15007	ethylene-responsive transcription factor-like protein At4g13040 isoform X1	#N/A
MtrunR108HiC_005951	-0.804134	ethylene-responsive transcription factor 4	Putative transcription factor AP2-EREBP family
MtrunR108HiC_032114	-1.9842	enhanced ethylene response protein 5	#N/A
MtrunR108HiC_034612	-2.46389	ethylene response factor	#N/A
MtrunR108HiC_021818	-0.802359	ethylene-responsive transcription factor ERF011-like	Putative transcription factor AP2-EREBP family
MtrunR108HiC_019004	-1.29068	ethylene-responsive transcription factor ERF109	Putative transcription factor AP2-EREBP family
MtrunR108HiC_008701	-2.46596	ethylene-responsive transcription factor 4-like	Putative transcription factor AP2-EREBP family
MtrunR108HiC_021392	-2.57459	ethylene-responsive transcription factor ERF061	Putative transcription factor AP2-EREBP family
MtrunR108HiC_034213	-1.04627	ethylene-responsive transcription factor-like protein At4g13040	#N/A
MtrunR108HiC_013162	-2.47336	ethylene-responsive transcription factor RAP2-4	Putative transcription factor AP2-EREBP family
MtrunR108HiC_024794	-1.05352	ethylene-responsive transcription factor 3-like	Putative transcription factor AP2-EREBP family
MtrunR108HiC_018621	-3.8323	ethylene-responsive transcription factor 9	Putative transcription factor AP2-EREBP family
MtrunR108HiC_015422	-3.786	24-methylenesterol C-methyltransferase 2	Putative methyltransferase
MtrunR108HiC_031450	-2.86733	protein METHYLENE BLUE SENSITIVITY 1	#N/A
MtrunR108HiC_019003	-1.60433	ethylene-responsive transcription factor ERF109	Putative transcription factor AP2-EREBP family
MtrunR108HiC_001856	-1.9529	AP2-like ethylene-responsive transcription factor TOE3	Putative transcription factor AP2-EREBP family
MtrunR108HiC_000064	-4.95439	gibberellin-regulated protein 1-like	Putative gibberellin regulated protein
MtrunR108HiC_012479	-2.48592	gibberellin 2-beta-dioxygenase 8	Putative gibberellin 2-beta-dioxygenase
MtrunR108HiC_003996	-2.60867	gibberellin receptor GID1B	Putative carboxylesterase
MtrunR108HiC_003840	-1.22021	gibberellin 2-beta-dioxygenase 2	Putative gibberellin 2-beta-dioxygenase
MtrunR108HiC_003605	-0.519006	gibberellin receptor GID1C	Putative carboxylesterase
MtrunR108HiC_036794	-1.48964	gibberellin-regulated protein 11	#N/A
MtrunR108HiC_027642	-1.12636	gibberellin 20 oxidase 1	#N/A
MtrunR108HiC_001756	1.86698	jasmonic acid-amido synthetase JAR1	Putative GH3 family protein
MtrunR108HiC_034799	-1.38432	jasmonic acid-amido synthetase JAR1	#N/A
MtrunR108HiC_034800	-0.861271	jasmonic acid-amido synthetase JAR1	#N/A
MtrunR108HiC_021647	-1.75884	jasmonate zim-domain protein	Putative transcription factor TIFY family
MtrunR108HiC_022244	2.00566	auxin efflux carrier family protein	Putative membrane transport protein
MtrunR108HiC_035518	0.872822	Auxin response factor 7	#N/A
MtrunR108HiC_020476	2.04199	Auxin-responsive protein SAUR71	Putative small auxin-up RNA
MtrunR108HiC_007369	1.17927	auxin-binding protein ABP19a	Putative germin, rmlC-like cupin domain superfamily, rmlC-like jelly roll, germin, manganese binding
MtrunR108HiC_022261	1.43231	auxin efflux carrier family protein	putative protein
MtrunR108HiC_027958	0.546958	auxin efflux carrier component 1	#N/A
MtrunR108HiC_032666	1.54623	auxin response factor 18	#N/A
MtrunR108HiC_023913	2.54074	auxin responsive protein	putative protein
MtrunR108HiC_004982	1.48007	auxin-responsive protein IAA32	Putative transcription factor interactor and regulator AUX-IAA family
MtrunR108HiC_009470	1.11445	auxin response factor-like protein	Putative transcription factor ARF family
MtrunR108HiC_015976	1.06645	Auxin-induced protein AUX22	Putative transcription factor interactor and regulator AUX-IAA family
MtrunR108HiC_020723	3.28683	auxin-responsive protein SAUR50-like	Putative small auxin-up RNA
MtrunR108HiC_025115	1.40405	SAUR-like auxin-responsive family protein	Putative small auxin-up RNA
MtrunR108HiC_023788	1.6384	auxin response factor	Putative transcription factor B3-Domain family
MtrunR108HiC_002658	1.54684	auxin-induced protein X15	Putative small auxin-up RNA
MtrunR108HiC_007367	-1.09314	auxin-binding protein ABP19a	Putative germin, rmlC-like cupin domain superfamily, rmlC-like jelly roll, germin, manganese binding
MtrunR108HiC_001481	-1.6707	Auxin-induced protein 22B	Putative transcription factor interactor and regulator AUX-IAA family
MtrunR108HiC_017812	-1.07854	auxin response factor 4 isoform X1	Putative transcription factor ARF family
MtrunR108HiC_022562	-0.804248	auxin-responsive protein IAA8	Putative transcription factor interactor and regulator AUX-IAA family
MtrunR108HiC_008270	-0.929914	auxin-responsive protein SAUR72	Putative small auxin-up RNA
MtrunR108HiC_010694	-0.981554	auxin-binding protein ABP19a	Putative germin, rmlC-like cupin domain superfamily, rmlC-like jelly roll, germin, manganese binding
MtrunR108HiC_033337	-0.905662	protein AUXIN RESPONSE 4	#N/A
MtrunR108HiC_034157	-1.22624	auxin-induced in root cultures protein 12	#N/A
MtrunR108HiC_004007	-0.661502	auxin-binding protein T85	Putative auxin-binding protein
MtrunR108HiC_034524	-6.95509	auxin-binding protein ABP19a	#N/A
MtrunR108HiC_018470	-1.23154	auxin-responsive protein SAUR68-like	Putative small auxin-up RNA
MtrunR108HiC_038436	-2.91742	auxin response factor 19	#N/A

### Sheet: Tab B
Gene ID	log2(fold change) WF connnected CMN vs H2O connected CMN	Gene sequence similarity (BLAST based on MtrunR108_HiC_functional annotation file)												Gene ID	log2(fold change) WF connnected CMN vs H2O connected CMN	Gene sequence similarity (BLAST based on MtrunR108_HiC_functional annotation file)
MtrunR108HiC_025861	2.24154	putative cytochrome P450												MtrunR108HiC_010590	4.31223	cytochrome P450 82A4
MtrunR108HiC_028422	2.18948	cytochrome P450 CYP736A12-like												MtrunR108HiC_025862	3.88372	cytochrome P450 82A4
MtrunR108HiC_031514	2.17742	UDP-glycosyltransferase 74G1												MtrunR108HiC_010592	3.71845	cytochrome P450 82A4
MtrunR108HiC_012639	2.14988	probable alpha,alpha-trehalose-phosphate synthase [UDP-forming] 9 isoform X2												MtrunR108HiC_034887	3.66566	putative UDP-rhamnose:rhamnosyltransferase 1
MtrunR108HiC_033990	1.87734	cytochrome P450 714C2-like												MtrunR108HiC_004898	3.66254	UDP-D-apiose/UDP-D-xylose synthase 2
MtrunR108HiC_016547	1.86404	putative cytochrome P450												MtrunR108HiC_002896	3.64899	cytochrome p450
MtrunR108HiC_016544	1.85039	putative cytochrome P450												MtrunR108HiC_007358	3.60796	UDP-D-apiose/UDP-D-xylose synthase 2
MtrunR108HiC_013387	1.73616	Cytochrome P450 CYP72A219												MtrunR108HiC_028987	3.56261	UDP-glucosyltransferase family protein
MtrunR108HiC_012165	1.65093	cytochrome P450 71D10												MtrunR108HiC_025364	3.37945	cytochrome P450 71D11
MtrunR108HiC_012173	1.64431	putative cytochrome P450												MtrunR108HiC_013401	3.3461	UDP-glucosyltransferase 85K17
MtrunR108HiC_012190	1.54824	cytochrome P450 71D11												MtrunR108HiC_038676	3.3362	cytochrome P450
MtrunR108HiC_012170	1.53865	cytochrome P450 71D11-like												MtrunR108HiC_025333	3.2546	cytochrome p450
MtrunR108HiC_032408	1.52342	cytochrome P450 94A1-like												MtrunR108HiC_036253	3.25144	cytochrome p450
MtrunR108HiC_006927	1.5184	UDP-glucosyltransferase family protein												MtrunR108HiC_013032	3.18529	cytochrome P450
MtrunR108HiC_018646	1.49525	UDP-glycosyltransferase 79B30												MtrunR108HiC_034547	3.12696	cytochrome P450 71A1
MtrunR108HiC_020562	1.44673	cytochrome P450 89A2												MtrunR108HiC_009517	2.88351	UDP-xylose transporter 1
MtrunR108HiC_024223	1.38458	cytochrome P450 family 71 protein												MtrunR108HiC_026784	2.87823	cytochrome P450 71D8-like
MtrunR108HiC_029064	1.37414	UDP-glycosyltransferase 83A1												MtrunR108HiC_010395	2.6005	cytochrome p450
MtrunR108HiC_022798	1.27586	UDP-glycosyltransferase 74B1												MtrunR108HiC_024229	2.59258	cytochrome P450 family 71 protein
MtrunR108HiC_014250	1.19808	UDP-xylose transporter 3												MtrunR108HiC_017401	2.55358	cytochrome P450 family 71 protein
MtrunR108HiC_037001	0.739973	putative UDP-glucuronosyl/UDP-glucosyltransferase												MtrunR108HiC_008724	2.41869	cytochrome p450
MtrunR108HiC_037000	0.736455	putative UDP-glucuronosyl/UDP-glucosyltransferase												MtrunR108HiC_007559	2.41839	UDP-glycosyltransferase 43
MtrunR108HiC_016889	0.687514	probable acyl-[acyl-carrier-protein]--UDP-N-acetylglucosamine O-acyltransferase, mitochondrial isoform X1												MtrunR108HiC_038115	2.40247	UDP-glucosyltransferase family protein
MtrunR108HiC_008505	-0.488144	alpha,alpha-trehalose-phosphate synthase [UDP-forming] 1 isoform X1												MtrunR108HiC_012171	2.32455	cytochrome P450 71D11-like
MtrunR108HiC_035517	-0.58175	UDP-N-acetylglucosamine--dolichyl-phosphate N-acetylglucosaminephosphotransferase												MtrunR108HiC_019144	2.23298	cytochrome P450 CYP82D47
MtrunR108HiC_024662	-0.63498	cytochrome P450 90A1												MtrunR108HiC_025317	2.21948	cytochrome P450 family 71 protein
MtrunR108HiC_030279	-0.665476	probable UDP-3-O-acylglucosamine N-acyltransferase 2, mitochondrial												MtrunR108HiC_015894	2.20427	cytochrome p450
MtrunR108HiC_018431	-0.675291	cytochrome P450 86B1												MtrunR108HiC_025081	2.17438	UDP-glucose flavonoid 3-O-glucosyltransferase 6-like protein
MtrunR108HiC_002561	-0.728793	probable UDP-N-acetylglucosamine--peptide N-acetylglucosaminyltransferase SPINDLY isoform X1												MtrunR108HiC_012413	2.16986	cytochrome P450 86A1
MtrunR108HiC_024903	-0.733968	UDP-glycosyltransferase 92A1												MtrunR108HiC_020224	2.12344	cytochrome P450 CYP736A12
MtrunR108HiC_018823	-0.75434	UDP-glycosyltransferase 13-like												MtrunR108HiC_021962	2.09515	UDP-glycosyltransferase 72E1
MtrunR108HiC_036846	-0.774526	cytochrome P450 family protein												MtrunR108HiC_017785	2.06505	UDP-glycosyltransferase 79A6
MtrunR108HiC_011854	-0.800348	putative UDP-glucose glucosyltransferase												MtrunR108HiC_008095	2.03627	cytochrome P450 94C1-like
MtrunR108HiC_020060	-0.800545	UDP-arabinose 4-epimerase 1-like												MtrunR108HiC_012203	2.02434	cytochrome P450 71D11
MtrunR108HiC_032736	-0.807361	UDP-glycosyltransferase 73C6												MtrunR108HiC_033665	1.97278	cytochrome P450 CYP72A219
MtrunR108HiC_032740	-0.808482	UDP-glycosyltransferase 73C1												MtrunR108HiC_012176	1.95153	putative cytochrome P450
MtrunR108HiC_020659	-0.815024	UDP-glucose 4-epimerase GEPI48												MtrunR108HiC_020158	1.93612	UDP-URONIC ACID TRANSPORTER 1
MtrunR108HiC_025567	-0.840634	UDP-glucose flavonoid 3-O-glucosyltransferase												MtrunR108HiC_001932	1.92186	cytochrome p450
MtrunR108HiC_020027	-0.87176	UDP-glycosyltransferase 74F1												MtrunR108HiC_034888	1.89834	putative UDP-rhamnose:rhamnosyltransferase 1
MtrunR108HiC_010009	-0.905127	UDP-N-acetylglucosamine transferase subunit ALG14 homolog isoform X1												MtrunR108HiC_016540	1.8848	putative cytochrome P450
MtrunR108HiC_038114	-0.950835	putative UDP-glucuronosyl/UDP-glucosyltransferase												MtrunR108HiC_026073	1.8777	UDP-glucosyltransferase family protein
MtrunR108HiC_020550	-1.12534	UDP-N-acetylmuramoyl-L-alanyl-D-glutamate--2,6-diaminopimelate ligase MurE homolog, chloroplastic												MtrunR108HiC_009349	1.82762	cytochrome P450 94C1
MtrunR108HiC_006218	-1.16678	cytochrome P450 710A1												MtrunR108HiC_026923	1.74039	putative cytochrome P450
MtrunR108HiC_022944	-1.253	UDP-galactose/UDP-glucose transporter 3												MtrunR108HiC_038113	1.73851	putative UDP-glucuronosyl/UDP-glucosyltransferase
MtrunR108HiC_000008	-1.29686	UDP-rhamnose/UDP-galactose transporter 2												MtrunR108HiC_037047	1.72764	UDP-glycosyltransferase 84B2-like
MtrunR108HiC_020554	-1.31481	cytochrome P450 86A22												MtrunR108HiC_023249	1.68995	UDP-glycosyltransferase 73D1-like
MtrunR108HiC_006078	-1.33824	cellulose synthase A catalytic subunit 8 [UDP-forming]												MtrunR108HiC_037002	1.64202	putative UDP-glucuronosyl/UDP-glucosyltransferase
MtrunR108HiC_038079	-1.34172	cytochrome P450 family protein, putative												MtrunR108HiC_001171	1.63747	putative UDP-glucose glucosyltransferase
MtrunR108HiC_037072	-1.37768	cytochrome P450 81E8-like												MtrunR108HiC_024222	1.54945	cytochrome P450 family 71 protein
MtrunR108HiC_007083	-1.47431	cellulose synthase A catalytic subunit 4 [UDP-forming]												MtrunR108HiC_013252	1.49939	cytochrome P450 71A1
MtrunR108HiC_009708	-1.47471	UDP-glycosyltransferase 92A1												MtrunR108HiC_034912	1.45641	cytochrome P450 86A8
MtrunR108HiC_032733	-1.55156	UDP-glycosyltransferase 73C2												MtrunR108HiC_000304	1.39232	UDP-glucuronate:xylan alpha-glucuronosyltransferase 2 isoform X1
MtrunR108HiC_031507	-1.55673	UDP-glycosyltransferase 74G1												MtrunR108HiC_025085	1.09796	UDP-glucose flavonoid 3-O-glucosyltransferase 6-like protein
MtrunR108HiC_036442	-1.63951	UDP-glycosyltransferase 91A1												MtrunR108HiC_007920	0.987833	cytochrome P450 CYP72A219
MtrunR108HiC_037468	-1.66449	cytochrome P450 71A1												MtrunR108HiC_016491	0.936747	UDP-glucuronate 4-epimerase 3
MtrunR108HiC_038109	-1.77858	UDP-glucose flavonoid 3-O-glucosyltransferase 7												MtrunR108HiC_024109	0.933132	cytochrome P450 family 71 protein
MtrunR108HiC_034207	-1.87473	cytochrome P450 CYP82D47												MtrunR108HiC_004879	0.905955	putative UDP-glucose glucosyltransferase
MtrunR108HiC_024079	-1.96496	UDP-glycosyltransferase 71K2												MtrunR108HiC_014327	0.882294	UDP-glucuronate:xylan alpha-glucuronosyltransferase 1
MtrunR108HiC_023141	-1.97421	UDP-glucose 6-dehydrogenase 4												MtrunR108HiC_009594	-0.635812	UDP-galactose/UDP-glucose transporter 5
MtrunR108HiC_035979	-2.06607	UDP-glycosyltransferase 89B1												MtrunR108HiC_009057	-0.680058	UDP-glycosyltransferase 79B30-like
MtrunR108HiC_018707	-2.21915	probable alpha,alpha-trehalose-phosphate synthase [UDP-forming] 7												MtrunR108HiC_014368	-0.877106	UDP-N-acetylglucosamine transferase subunit ALG13 homolog
MtrunR108HiC_025079	-2.24269	UDP-glucose flavonoid 3-O-glucosyltransferase 6-like protein												MtrunR108HiC_021986	-0.894598	cytochrome P450 90B1
MtrunR108HiC_035765	-2.42056	trifunctional UDP-glucose 4,6-dehydratase/UDP-4-keto-6-deoxy-D-glucose 3,5-epimerase/UDP-4-keto-L-rhamnose-reductase RHM1												MtrunR108HiC_024197	-0.972314	UDP-glycosyltransferase 87A1
MtrunR108HiC_004881	-2.59587	limonoid UDP-glucosyltransferase-like protein												MtrunR108HiC_035106	-1.00198	cytochrome P450 704C1
MtrunR108HiC_034546	-3.00973	cytochrome P450 71A1												MtrunR108HiC_001288	-1.26366	cytochrome P450 71D11 isoform X1
MtrunR108HiC_016541	-3.0505	cytochrome P450 83B1												MtrunR108HiC_015438	-1.39054	UDP-N-acetylglucosamine transferase subunit ALG13 homolog
MtrunR108HiC_014576	-3.81673	NADPH--cytochrome P450 reductase												MtrunR108HiC_016545	-1.6095	cytochrome P450 83B1
MtrunR108HiC_003805	-4.17587	cytochrome P450 709B2-like												MtrunR108HiC_012204	-1.612	cytochrome P450 71D11
MtrunR108HiC_013647	-4.29281	UDP-glucuronate 4-epimerase 6												MtrunR108HiC_008919	-2.39091	UDP-glycosyltransferase 79B30

### Sheet: Tab C
Gene ID	log2(fold change) WF connnected CMN vs H2O connected CMN	log2(fold change) WF cut CMN vs H2O cut CMN	Gene sequence similarity (BLAST based on MtrunR108_HiC_functional annotation file)	Gene description (based on MtrunR108_HiC_reference)
MtrunR108HiC_012205	-3.09102	-1.87547	cytochrome P450 71D11	Putative cytochrome P450
MtrunR108HiC_035366	-1.4985	-1.26755	cytochrome P450 monooxygenase	Putative 11-oxo-beta-amyrin 30-oxidase
MtrunR108HiC_025630	-1.73119	-1.98625	cytochrome p450	putative protein
MtrunR108HiC_013253	2.40117	3.24173	cytochrome P450 71A1-like	Putative psoralen synthase
MtrunR108HiC_002614	-1.20966	-1.14092	cytochrome P450 94C1-like	Putative cytochrome P450
MtrunR108HiC_025857	-1.41002	-2.37835	Cytochrome P450 82A3	Putative cytochrome P450
MtrunR108HiC_021373	-2.3152	-2.29622	cytochrome P450 97B2, chloroplastic	Putative cytochrome P450
MtrunR108HiC_038891	1.3773	3.54249	Cytochrome P450 71D8	Putative oxidoreductase
MtrunR108HiC_028836	1.06958	1.82636	cytochrome P450 86B1	Putative alkane 1-monooxygenase
MtrunR108HiC_005758	1.21173	3.16909	cytochrome P450 89A2	Putative cytochrome P450
MtrunR108HiC_024207	2.43138	2.24579	cytochrome P450 83B1	Putative cytochrome P450
MtrunR108HiC_012155	2.15671	2.10852	cytochrome P450 71D9	Putative cytochrome P450
MtrunR108HiC_038795	1.39297	2.56345	cytochrome P450 77A1	Putative cytochrome P450
MtrunR108HiC_026783	1.18876	5.6968	cytochrome P450 71D11	Putative premnaspirodiene oxygenase
MtrunR108HiC_002220	1.64915	3.01989	cytochrome P450 family protein	Putative 3,9-dihydroxypterocarpan 6A-monooxygenase
MtrunR108HiC_024108	0.998515	1.85524	cytochrome P450 family 71 protein	Putative cytochrome P450
MtrunR108HiC_015687	1.2955	3.81915	cytochrome P450 family 88 protein	Putative beta-amyrin 11-oxidase
MtrunR108HiC_022762	1.14703	1.97123	cytochrome P450 89A2-like	Putative cytochrome P450
MtrunR108HiC_030931	1.03411	4.4615	cytochrome P450 78A5	Putative flavonoid 3'-monooxygenase
MtrunR108HiC_024075	1.50661	3.02545	cytochrome P450 86A1	Putative oxidoreductase
MtrunR108HiC_024114	-1.90718	-2.55723	cytochrome P450 CYP736A12	Putative costunolide synthase
MtrunR108HiC_037469	1.97786	1.90517	cytochrome P450 71A1-like	Putative costunolide synthase
MtrunR108HiC_021493	1.6375	2.03913	cytochrome P450 87A3	Putative cytochrome P450
MtrunR108HiC_011257	1.04062	2.34179	cytochrome P450	hypothetical protein
MtrunR108HiC_008054	1.3596	2.73284	cytochrome P450 714A1-like	Putative cytochrome P450
MtrunR108HiC_012521	1.28376	2.42717	cytochrome P450 79D15	Putative isoleucine N-monooxygenase
MtrunR108HiC_024107	1.72358	2.07643	cytochrome P450 family 71 protein	Putative cytochrome P450
MtrunR108HiC_024206	-1.20825	-2.16851	cytochrome P450 83B1	Putative cytochrome P450
MtrunR108HiC_019237	-3.38119	-2.82436	cytochrome P450 family 71 protein	Putative cytochrome P450
MtrunR108HiC_037462	1.27576	2.45516	putative cytochrome P450	Putative cytochrome P450
MtrunR108HiC_013254	1.44463	2.449	cytochrome P450 71A1	Putative cytochrome P450
MtrunR108HiC_010294	1.55189	2.0893	cytochrome P450 85A	Putative cytochrome P450
MtrunR108HiC_016701	-2.47447	-2.08635	cytochrome P450 72A15	Putative 11-oxo-beta-amyrin 30-oxidase
MtrunR108HiC_035101	1.45556	2.06461	cytochrome P450 704C1	Putative abieta-7,13-dien-18-ol hydroxylase
MtrunR108HiC_038604	-2.62497	-1.91269	NADPH--cytochrome P450 reductase	Putative NADPH--hemoprotein reductase
MtrunR108HiC_025366	1.55191	1.88992	cytochrome P450 71D11	Putative premnaspirodiene oxygenase
MtrunR108HiC_008207	1.63377	2.90527	cytochrome P450 CYP736A12	Putative cytochrome P450
MtrunR108HiC_036153	1.31043	3.63812	cytochrome P450 714A1-like	Putative unspecific monooxygenase
MtrunR108HiC_009348	1.8428	2.68356	cytochrome P450 94C1	Putative cytochrome P450
MtrunR108HiC_025319	1.9492	2.07383	cytochrome P450 family 71 protein	Putative premnaspirodiene oxygenase
MtrunR108HiC_026980	1.49665	2.85929	cytochrome P450 82A4-like	Putative cytochrome P450
MtrunR108HiC_035108	1.87902	3.08773	cytochrome P450 704C1	Putative abieta-7,13-dien-18-ol hydroxylase
MtrunR108HiC_026183	-2.30833	-2.22207	cytochrome P450 85A	Putative cytochrome P450
MtrunR108HiC_012162	0.799715	1.08856	cytochrome P450 71D10	Putative premnaspirodiene oxygenase
MtrunR108HiC_032776	1.00366	1.67758	cytochrome P450 76A2	Putative cytochrome P450
MtrunR108HiC_022362	1.70478	3.24522	cytochrome P450 89A2-like	Putative cytochrome P450
MtrunR108HiC_032495	-1.09299	-0.680099	cytochrome P450 734A1-like	Putative cytochrome P450
MtrunR108HiC_021937	1.52997	3.00372	cytochrome P450 71D8-like	Putative premnaspirodiene oxygenase
MtrunR108HiC_000105	-2.18131	-2.1641	cytochrome P450 83B1	Putative cytochrome P450
MtrunR108HiC_010718	0.763434	1.35849	cytochrome P450 93A3	Putative 3,9-dihydroxypterocarpan 6A-monooxygenase
MtrunR108HiC_019238	-3.36649	-2.3541	cytochrome P450 family 71 protein	Putative cytochrome P450
MtrunR108HiC_021947	1.46104	2.02222	cytochrome P450 704B1	Putative cytochrome P450
MtrunR108HiC_035596	1.48799	3.07511	putative cytochrome P450	Putative cytochrome P450
MtrunR108HiC_008088	3.76974	1.67848	cytochrome P450 94C1-like	Putative cytochrome P450 superfamily
MtrunR108HiC_001287	1.60666	1.85362	cytochrome P450 71D11 isoform X1	Putative cytochrome P450
MtrunR108HiC_026778	1.36752	2.93225	cytochrome P450 71D8-like	Putative premnaspirodiene oxygenase
MtrunR108HiC_000104	-2.19228	-2.71429	cytochrome P450 83B1	Putative cytochrome P450
MtrunR108HiC_012168	1.32991	1.68646	cytochrome P450 71D9-like	Putative cytochrome P450
MtrunR108HiC_032167	1.23489	3.03436	cytochrome P450 93A3	Putative 3,9-dihydroxypterocarpan 6A-monooxygenase
MtrunR108HiC_016016	1.64888	3.53785	cytochrome P450 714C2-like	Putative cytochrome P450
MtrunR108HiC_035562	1.20798	1.65341	cytochrome P450 704C1	Putative abieta-7,13-dien-18-ol hydroxylase
MtrunR108HiC_012177	1.11067	2.46967	putative cytochrome P450	Putative cytochrome P450
MtrunR108HiC_013473	1.90305	1.6602	cytochrome P450 94B3	Putative cytochrome P450
MtrunR108HiC_031868	1.68356	2.46685	cytochrome P450 703A2	Putative cytochrome P450
MtrunR108HiC_002227	1.564	3.26097	cytochrome P450 93A3-like	Putative 3,9-dihydroxypterocarpan 6A-monooxygenase
MtrunR108HiC_012969	-2.33342	-2.56899	cytochrome P450 90A1	Putative cytochrome P450
MtrunR108HiC_025854	1.27294	1.93958	cytochrome P450 82A3	Putative cytochrome P450
MtrunR108HiC_024111	1.34113	2.16487	cytochrome P450 CYP736A12	Putative costunolide synthase
MtrunR108HiC_003069	1.27372	3.57862	cytochrome p450	putative protein
MtrunR108HiC_021913	-2.4169	-1.98936	cytochrome P450 CYP82D47-like	Putative cytochrome P450
MtrunR108HiC_035983	1.73174	2.03568	putative cytochrome P450	Putative cytochrome P450
MtrunR108HiC_026978	0.998451	1.73103	cytochrome P450 82A4-like	Putative cytochrome P450
MtrunR108HiC_037461	0.971356	1.50074	putative cytochrome P450	Putative cytochrome P450
MtrunR108HiC_031933	-2.81893	-1.62279	Cytochrome P450 98A2	Putative cytochrome P450
MtrunR108HiC_026404	2.08545	2.96183	cytochrome P450 82C4	Putative cytochrome P450
MtrunR108HiC_027096	1.85265	2.57896	cytochrome P450	hypothetical protein
MtrunR108HiC_004632	1.58695	2.32466	cytochrome P450 704C1-like	Putative abieta-7,13-dien-18-ol hydroxylase
MtrunR108HiC_003058	1.28125	2.76786	cytochrome P450 94A2-like	Putative cytochrome P450
MtrunR108HiC_019145	1.58318	2.05708	cytochrome P450 CYP82D47	Putative cytochrome P450
MtrunR108HiC_036814	0.707748	1.22814	cytochrome P450 84A1	Putative cytochrome P450
MtrunR108HiC_028429	1.27293	2.80464	cytochrome P450 CYP736A12	Putative cytochrome P450
MtrunR108HiC_034548	1.26561	2.67268	cytochrome P450 71A1	Putative flavonoid 3'-monooxygenase
MtrunR108HiC_012180	1.19769	2.19175	cytochrome P450 71D11	Putative cytochrome P450
MtrunR108HiC_008453	-2.44363	-1.67071	cytochrome P450 CYP72A219	Putative 11-oxo-beta-amyrin 30-oxidase
MtrunR108HiC_036098	1.42917	2.2738	cytochrome P450 714C2	Putative unspecific monooxygenase
MtrunR108HiC_029035	-1.68002	-1.44429	cytochrome P450 83B1	Putative cytochrome P450
MtrunR108HiC_034876	1.26871	2.56014	cytochrome P450 78A5	Putative oxidoreductase
MtrunR108HiC_024208	1.46702	1.76344	cytochrome P450 83B1	Putative cytochrome P450
MtrunR108HiC_036893	1.36228	2.10003	cytochrome P450 90B1	Putative cytochrome P450
MtrunR108HiC_019142	-1.54767	-2.44861	cytochrome P450 CYP82D47	Putative cytochrome P450
MtrunR108HiC_000203	0.970133	1.38435	cytochrome P450 734A1-like	Putative cytochrome P450
MtrunR108HiC_016550	-2.00769	-2.18436	cytochrome P450 83B1	Putative cytochrome P450
MtrunR108HiC_021936	1.34961	1.59625	cytochrome P450 71D8	Putative premnaspirodiene oxygenase
MtrunR108HiC_035107	0.984232	1.40875	cytochrome P450 704C1	Putative abieta-7,13-dien-18-ol hydroxylase
MtrunR108HiC_038892	1.23055	2.96092	cytochrome P450 71D8-like	Putative premnaspirodiene oxygenase
MtrunR108HiC_022198	-3.34264	-2.6614	putative cytochrome P450	Putative cytochrome P450
MtrunR108HiC_035595	1.35461	1.6493	putative cytochrome P450	Putative cytochrome P450
MtrunR108HiC_032406	1.46492	2.57085	cytochrome P450 94A1	Putative cytochrome P450
MtrunR108HiC_030404	1.02733	2.33523	cytochrome P450 714C2	Putative cytochrome P450
MtrunR108HiC_025365	1.60616	1.76781	cytochrome P450 CYP72A219	Putative 11-oxo-beta-amyrin 30-oxidase
MtrunR108HiC_024110	1.28057	2.77029	cytochrome P450 CYP736A12	Putative cytochrome P450
MtrunR108HiC_001542	1.55492	3.44679	cytochrome P450 71D11-like	Putative cytochrome P450
MtrunR108HiC_029605	1.3059	2.65163	cytochrome P450 94B3-like	Putative cytochrome P450
MtrunR108HiC_011045	1.18325	3.08731	cytochrome P450 family 90 protein	Putative cytochrome P450 superfamily
MtrunR108HiC_023213	0.998741	1.17164	cytochrome P450 78A5	Putative flavonoid 3'-monooxygenase
MtrunR108HiC_010503	-1.62728	-1.64468	cytochrome P450 78A5	Putative unspecific monooxygenase
MtrunR108HiC_011042	1.1999	3.28652	cytochrome P450 family 90 protein	Putative cytochrome P450
MtrunR108HiC_013388	1.7223	2.32424	Cytochrome P450 CYP72A219	Putative 11-oxo-beta-amyrin 30-oxidase
MtrunR108HiC_025864	1.76609	3.68586	putative cytochrome P450	Putative cytochrome P450
MtrunR108HiC_029158	-1.63206	-1.75717	cytochrome P450 85A	Putative cytochrome P450
MtrunR108HiC_004154	-2.67147	-1.51438	cytochrome P450 77A3	Putative cytochrome P450
MtrunR108HiC_029673	1.36196	3.45365	cytochrome P450 family protein	hypothetical protein
MtrunR108HiC_024112	2.32202	3.27898	cytochrome P450 family 71 protein	Putative cytochrome P450
MtrunR108HiC_012191	-1.26149	-1.46479	cytochrome P450 71D11	Putative cytochrome P450
MtrunR108HiC_005763	1.04751	3.36262	cytochrome P450 89A2	Putative cytochrome P450
MtrunR108HiC_012164	1.33831	2.16385	cytochrome P450 71D10	Putative tabersonine 16-hydroxylase
MtrunR108HiC_026928	1.76716	2.79478	putative cytochrome P450	Putative premnaspirodiene oxygenase
MtrunR108HiC_035367	2.16926	2.29867	cytochrome P450 monooxygenase	Putative 11-oxo-beta-amyrin 30-oxidase
MtrunR108HiC_021793	-2.336	-1.94801	cytochrome P450 81E8	Cytochrome P450 81E8
MtrunR108HiC_019146	1.65774	2.39138	cytochrome P450 CYP82D47	Putative cytochrome P450
MtrunR108HiC_027192	1.94116	2.52496	cytochrome P450 734A1	Putative transcription factor MYB-HB-like family
MtrunR108HiC_036196	0.725524	1.72218	cytochrome P450 89A2-like	Putative cytochrome P450
MtrunR108HiC_005060	1.66053	2.34159	cytochrome P450 CYP73A100	Putative trans-cinnamate 4-monooxygenase
MtrunR108HiC_038078	1.3152	2.72862	cytochrome P450 family protein, putative	Putative immunoglobulin-like protein
MtrunR108HiC_013301	0.862335	2.56588	cytochrome P450 71A1-like	Putative cytochrome P450
MtrunR108HiC_008122	1.32211	1.45636	cytochrome P450 family 94 protein, putative	hypothetical protein
MtrunR108HiC_025863	1.50804	2.99545	putative cytochrome P450	Putative cytochrome P450
MtrunR108HiC_028424	1.02305	2.88977	cytochrome P450 CYP736A12	Putative abieta-7,13-dien-18-ol hydroxylase
MtrunR108HiC_017119	1.42621	1.67699	cytochrome P450 family protein	hypothetical protein
MtrunR108HiC_014577	-2.48196	-1.47441	NADPH--cytochrome P450 reductase	Putative NADPH--hemoprotein reductase
MtrunR108HiC_001369	1.72118	3.79345	cytochrome P450 86B1	Putative alkane 1-monooxygenase
MtrunR108HiC_019240	-2.40988	-2.22195	putative cytochrome P450	Putative cytochrome P450
MtrunR108HiC_024113	1.52762	2.78846	cytochrome P450 family 71 protein	Putative cytochrome P450
MtrunR108HiC_012202	1.33821	4.07715	putative cytochrome P450	Putative cytochrome P450
MtrunR108HiC_001286	1.67761	3.7662	cytochrome P450 71D11-like	Putative cytochrome P450
MtrunR108HiC_008206	1.16112	1.68923	cytochrome P450 CYP736A12	Putative cytochrome P450
MtrunR108HiC_034717	-2.18472	-2.82215	cytochrome P450 78A3	Putative flavonoid 3'-monooxygenase
MtrunR108HiC_036194	1.55203	2.60866	cytochrome P450 89A2	Putative cytochrome P450
MtrunR108HiC_038188	1.13016	2.05698	cytochrome P450 704B1	Putative cytochrome P450
MtrunR108HiC_022758	2.03657	2.39232	cytochrome P450 89A2-like	Putative cytochrome P450
MtrunR108HiC_027447	1.59956	2.24702	cytochrome P450 71A26	Putative cytochrome P450
MtrunR108HiC_037068	-1.05502	-1.84012	cytochrome P450 81E8-like	Putative isoflavone 2'-hydroxylase
MtrunR108HiC_009674	1.26229	3.8608	cytochrome P450 71D8-like	Putative premnaspirodiene oxygenase
MtrunR108HiC_020870	1.35609	2.6169	cytochrome P450 CYP736A12-like	Putative cytochrome P450
MtrunR108HiC_025325	1.17408	2.58424	cytochrome P450 family 71 protein	Putative premnaspirodiene oxygenase
MtrunR108HiC_025858	-1.66046	-1.92894	cytochrome P450 82A4	Putative cytochrome P450
MtrunR108HiC_012166	1.30484	2.81647	cytochrome P450 71D9-like	Putative cytochrome P450
MtrunR108HiC_025318	1.77969	2.09676	cytochrome p450	Putative premnaspirodiene oxygenase
MtrunR108HiC_034208	-1.36869	-1.86675	cytochrome P450 82C4	Putative cytochrome P450
MtrunR108HiC_004631	1.32403	2.18109	cytochrome P450 704C1-like	Putative abieta-7,13-dien-18-ol hydroxylase
MtrunR108HiC_005759	1.83096	2.52475	cytochrome P450 89A2	Putative cytochrome P450
MtrunR108HiC_025320	1.17928	3.37197	cytochrome P450 family 71 protein	Putative cytochrome P450
MtrunR108HiC_017400	2.35308	3.87513	cytochrome p450	Putative premnaspirodiene oxygenase
MtrunR108HiC_022757	1.69794	2.36459	cytochrome P450 89A2-like	Putative P-type H(+)-exporting transporter
MtrunR108HiC_023744	1.67159	3.25065	cytochrome p450	Putative ribonuclease H domain-containing protein
MtrunR108HiC_012690	1.17678	4.52277	cytochrome P450 714C2-like	Putative cytochrome P450
MtrunR108HiC_005760	-2.73977	-2.27341	cytochrome P450 89A2	Putative cytochrome P450
MtrunR108HiC_011044	1.52116	1.93139	cytochrome P450 family 90 protein	Putative cytochrome P450
MtrunR108HiC_037878	-0.961333	-0.989481	cytochrome P450 734A1	Putative cytochrome P450
MtrunR108HiC_004371	1.55547	2.69954	cytochrome P450 78A7	Putative cytochrome P450
MtrunR108HiC_028961	1.38222	1.82328	cytochrome P450	putative protein
MtrunR108HiC_017724	1.79882	3.31391	cytochrome P450 84A1-like	Putative cytochrome P450
MtrunR108HiC_025859	1.19333	1.90276	cytochrome P450 82A4	Putative cytochrome P450
MtrunR108HiC_003050	1.35138	3.47207	cytochrome P450 94A2-like	Putative cytochrome P450
MtrunR108HiC_021935	1.85398	1.89361	cytochrome P450 71D8-like	Putative premnaspirodiene oxygenase
MtrunR108HiC_012178	1.7301	2.7242	cytochrome P450 71D11-like	Putative cytochrome P450
MtrunR108HiC_003057	1.46825	2.10461	cytochrome P450 94A2-like	putative protein
MtrunR108HiC_012169	1.32686	2.45143	cytochrome P450 71D9-like	Putative cytochrome P450
MtrunR108HiC_032734	1.23577	2.45093	UDP-glycosyltransferase 73C6	Putative trans-zeatin O-beta-D-glucosyltransferase
MtrunR108HiC_012931	-2.25773	-1.71205	UDP-glycosyltransferase 76F1	Putative cytokinin 7-beta-glucosyltransferase
MtrunR108HiC_031512	1.20813	1.92895	UDP-glycosyltransferase 74G1	Putative UDP-glucuronosyl/UDP-glucosyltransferase, UDP-glycosyltransferase family
MtrunR108HiC_026703	1.65605	2.37563	UDP-glycosyltransferase 1	Putative isoflavone 7-O-glucosyltransferase
MtrunR108HiC_008918	-1.96689	-3.09696	UDP-glycosyltransferase 79B30	Putative anthocyanidin 3-O-glucoside 2''-O-glucosyltransferase
MtrunR108HiC_008920	1.65321	2.58799	UDP-glycosyltransferase 79B30	Putative anthocyanidin 3-O-glucoside 2''-O-glucosyltransferase
MtrunR108HiC_008922	1.33656	2.06339	UDP-glycosyltransferase 79B30	Putative anthocyanidin 3-O-glucoside 2''-O-glucosyltransferase
MtrunR108HiC_004887	-3.50624	-3.32732	UDP-glycosyltransferase 84B1	Putative limonoid glucosyltransferase
MtrunR108HiC_031511	1.28585	2.58844	UDP-glycosyltransferase 74G1-like	Putative UDP-glucuronosyl/UDP-glucosyltransferase, UDP-glycosyltransferase family
MtrunR108HiC_002697	1.62171	3.58664	UDP-glycosyltransferase 73C1-like	Putative UDP-glucuronosyl/UDP-glucosyltransferase, UDP-glycosyltransferase family
MtrunR108HiC_025569	1.34951	2.72075	UDP-glycosyltransferase 82A1	Putative trans-zeatin O-beta-D-glucosyltransferase
MtrunR108HiC_033328	1.46828	2.31095	UDP-glycosyltransferase 73C3-like	Putative trans-zeatin O-beta-D-glucosyltransferase
MtrunR108HiC_037063	1.25527	4.00699	UDP-glycosyltransferase 84B2-like	Putative UDP-glucuronosyl/UDP-glucosyltransferase, UDP-glycosyltransferase family
MtrunR108HiC_004040	1.86555	4.02877	UDP-glycosyltransferase 79A6	Putative anthocyanidin 3-O-glucosyltransferase
MtrunR108HiC_026878	1.44303	3.07948	UDP-glycosyltransferase 74G1	Putative UDP-glucuronosyl/UDP-glucosyltransferase, UDP-glycosyltransferase family
MtrunR108HiC_007562	1.23256	2.72324	UDP-glycosyltransferase 43	Putative UDP-glucuronosyl/UDP-glucosyltransferase, UDP-glycosyltransferase family
MtrunR108HiC_026707	1.52779	3.18362	UDP-glycosyltransferase 1	Putative isoflavone 7-O-glucosyltransferase
MtrunR108HiC_026877	-1.67815	-1.30214	UDP-glycosyltransferase 74G1	Putative UDP-glucuronosyl/UDP-glucosyltransferase
MtrunR108HiC_036444	1.494	1.46203	UDP-glycosyltransferase 91A1	Putative soyasaponin III rhamnosyltransferase
MtrunR108HiC_036443	-1.0883	-1.87916	UDP-glycosyltransferase 91A1	Putative soyasaponin III rhamnosyltransferase
MtrunR108HiC_032738	1.3502	2.18041	UDP-glycosyltransferase 73C3 isoform X1	Putative UDP-glucuronosyl/UDP-glucosyltransferase
MtrunR108HiC_021797	1.38159	2.32133	UDP-glycosyltransferase 84B2-like	Putative UDP-glucuronosyl/UDP-glucosyltransferase, UDP-glycosyltransferase family
MtrunR108HiC_023339	1.43345	2.45013	UDP-glycosyltransferase 89A2	Putative UDP-glucuronosyl/UDP-glucosyltransferase
MtrunR108HiC_031513	1.81475	2.11826	UDP-glycosyltransferase 74G1	Putative UDP-glucuronosyl/UDP-glucosyltransferase, UDP-glycosyltransferase family
MtrunR108HiC_036593	-1.99249	-1.90103	UDP-glycosyltransferase 89A2	Putative UDP-glucuronosyl/UDP-glucosyltransferase
MtrunR108HiC_032739	1.31555	3.15859	UDP-glycosyltransferase 73C3-like	Putative UDP-glucuronosyl/UDP-glucosyltransferase, UDP-glycosyltransferase family
MtrunR108HiC_029061	-3.06728	-2.64416	UDP-glycosyltransferase 83A1	Putative trans-zeatin O-beta-D-glucosyltransferase
MtrunR108HiC_022797	1.355	3.18736	UDP-glycosyltransferase 74B1	Putative N-hydroxythioamide S-beta-glucosyltransferase
MtrunR108HiC_026876	1.54226	2.80861	UDP-glycosyltransferase 74G1	Putative UDP-glucuronosyl/UDP-glucosyltransferase
MtrunR108HiC_008923	1.62364	2.73399	UDP-glycosyltransferase 79B30-like	Putative anthocyanidin 3-O-glucoside 2''-O-glucosyltransferase
MtrunR108HiC_004038	1.65159	2.69831	UDP-glycosyltransferase 79A6	Putative anthocyanidin 3-O-glucosyltransferase
MtrunR108HiC_023250	2.11124	3.07303	UDP-glycosyltransferase 73C1-like	Putative UDP-glucuronosyl/UDP-glucosyltransferase, UDP-glycosyltransferase family
MtrunR108HiC_024202	1.32176	2.44276	UDP-glycosyltransferase 87A1	Putative crocetin glucosyltransferase
MtrunR108HiC_024201	1.50402	2.19243	UDP-glycosyltransferase 87A1	Putative 7-deoxyloganetin glucosyltransferase
MtrunR108HiC_024078	0.78488	0.961124	UDP-glycosyltransferase 71K2	Putative UDP-glucuronosyl/UDP-glucosyltransferase
MtrunR108HiC_008921	1.93287	3.53796	UDP-glycosyltransferase 79B30	Putative anthocyanidin 3-O-glucoside 2''-O-glucosyltransferase
MtrunR108HiC_029062	-1.49573	-1.10521	UDP-glycosyltransferase 83A1	Putative trans-zeatin O-beta-D-glucosyltransferase
MtrunR108HiC_012557	1.29582	2.22895	UDP-glycosyltransferase 87A1-like	Putative trans-zeatin O-beta-D-glucosyltransferase
MtrunR108HiC_026705	-1.55503	-2.40046	UDP-glycosyltransferase 1	Putative isoflavone 7-O-glucosyltransferase
MtrunR108HiC_012559	0.876112	1.17601	UDP-glycosyltransferase 87A1-like	Putative UDP-glucuronosyl/UDP-glucosyltransferase
MtrunR108HiC_024200	-1.02604	-1.29013	UDP-glycosyltransferase 87A1	Putative cyanohydrin beta-glucosyltransferase
MtrunR108HiC_018824	1.76898	2.39725	UDP-glycosyltransferase 13-like	Putative UDP-glucuronosyl/UDP-glucosyltransferase, UDP-glycosyltransferase family
MtrunR108HiC_008917	0.899373	1.4158	UDP-glycosyltransferase 79B30-like	Putative anthocyanidin 3-O-glucoside 2''-O-glucosyltransferase
MtrunR108HiC_024321	1.49134	2.1522	UDP-glycosyltransferase 87A1	Putative 7-deoxyloganetin glucosyltransferase
MtrunR108HiC_026702	1.6427	1.59846	UDP-glycosyltransferase 1	Putative isoflavone 7-O-glucosyltransferase
MtrunR108HiC_008320	-0.696718	-0.957345	UDP-glycosyltransferase TURAN isoform X1	Putative chitobiosyldiphosphodolichol beta-mannosyltransferase
MtrunR108HiC_024198	1.42597	2.26486	UDP-glycosyltransferase 87A1	Putative UDP-glucuronosyl/UDP-glucosyltransferase
MtrunR108HiC_024199	2.89505	2.59458	UDP-glycosyltransferase 87A1-like protein	putative protein
MtrunR108HiC_018645	1.74864	2.23068	UDP-glycosyltransferase 79B30	Putative anthocyanidin 3-O-glucoside 2''-O-glucosyltransferase
